# Tales of schizomid tails: patterns in schizomid flagellum shape from elliptical Fourier analysis

**DOI:** 10.1101/2021.10.05.463216

**Authors:** Robert J. Kallal, Gustavo Silva de Miranda, Erika L. Garcia, Hannah M. Wood

**Affiliations:** Department of Entomology, National Museum of Natural History, Smithsonian Institution, 10th & Constitution Ave, Washington, DC 20560; Department of Zoology, Denver Museum of Nature & Science, 2001 Colorado Blvd, Denver CO 80205; Department of Integrative Biology, University of Colorado Denver, 1201 Larimer St, Denver CO 80204

**Keywords:** arachnid, biogeography, Gaussian clustering, geometric morphometrics, outlines

## Abstract

The arachnid order Schizomida is a relatively understudied group of soil-dwelling predators found on all continents except Antarctica. While efforts to understand their biology are growing, there is still much to know about them. A curious aspect of their morphology is the male flagellum, a sexually dimorphic, tail-like structure which differs in shape across the order and functions in their courtship rituals. The flagellar shape is important for taxonomic classification, yet few efforts have been made to examine shape diversity across the group. Using elliptical Fourier analysis, a type of geometric morphometrics based on outline shape, we quantified shape differences across a combined nearly 550 outlines in the dorsal and lateral views, categorizing them based on genus, family, biogeographic realm, and habitat, with special emphasis on Caribbean and Cuban fauna. We tested for allometric relationships, differences in disparity based on locations and sizes in morphospace among these categories, and for clusters of shapes in morphospace. We found multiple differences in all categories despite apparent overlaps in morphospace, evolutionary allometry, and evidence for discrete clusters in some flagellum shapes. This study can serve as a foundation for further study on the evolution, diversification, and taxonomic utility of the male flagellum.
