## Supplemental File 1 for "Tales of schizomid tails: patterns in schizomid flagellum shape from elliptical Fourier analysis"

### Sheet: Sheet1
List of all Schizomida genera
Family		Genus	Author	Outline	Analysis - dorsal	Analysis - lateral	Outline remarks	Absent in Schizomid World Catalog (http://museum.wa.gov.au/catalogues-beta/schizomids)
Calcitronidae
		† Calcitro	Petrunkevitch, 1945				no outline
Hubbardiidae
		†Calcoschizomus	Pierce, 1951				no outline
	Hubbardiinae
		Adisomus	Cokendolpher and Reddell, 2000	X	X	X
		Afrozomus	Reddell and Cokendolpher, 1995				no outline (no male known)
		Ambulantactus	Monjaraz-Ruedas, Prendini and Francke, 2019	X	X	X		X
		Anepsiozomus	Harvey, 2001	X	X	X
		Antillostenochrus	Armas and Teruel, 2002	X	X	X
		Apozomus	Harvey, 1992	X	X	X
		Artacarus	Cook, 1899	X	X	X
		Attenuizomus	Harvey, 2000	X	X	X
		Baalrog	Monjaraz-Ruedas, Prendini and Francke, 2019	X	X	X		X
		Bamazomus	Harvey, 1992	X	X	X
		Belicenochrus	Armas and Víquez, 2010	X	X	X
		Brignolizomus	Harvey, 2000	X	X	X
		Bucinozomus	Armas and Rehfeldt, 2015	X	X	X		X
		Burmezomus	Bastawade, 2004				no outline (no male known)
		Calima	Moreno-González and Villarreal, 2012	X	X	X		X
		Cangazomus	Pinto-da-Rocha, Andrade and Moreno-González, 2016	X	X	X		X
		Caribezomus	Armas, 2011	X	X	X
		Clavizomus	Reddell and Cokendolpher, 1995	X	X	X
		Cokendolpherius	Armas, 2002	X	X	X
		Colombiazomus	Armas and Delgado-Santa, 2012	X	X	X		X
		Cubacanthozomus	Teruel, 2007	X	X	X
		Cubazomus	Reddell and Cokendolpher, 1995	X	X	X
		Draculoides	Harvey, 1992	X	X	X
		Dumitrescoella	Teruel 2017	X	X	X		X
		Enigmazomus	Harvey, 2006	X	X	X
		Gen Nov de Miranda		X	X	X	From Tanzania	X
		Guanazomus	Teruel and Armas, 2002	X	X	X
		Hansenochrus	Reddell and Cokendolpher, 1995	X	X	X
		Harveyus	Monjaraz-Ruedas, Prendini and Francke, 2019	X	X	X		X
		Heterocubazomus	Teruel, 2007	X	X	X
		Heteroschizomus	Rowland, 1973	X	X	X		X
		Hubbardia	Cook, 1899	X	X	X	H. indria dorsal rotated, not used
		Javazomus	Reddell and Cokendolpher, 1995				no outline (no male known)
		Julattenius	Harvey, 1992	X	X	X		X
		Kenyazomus	Armas, 2014	X	X		Lateral image at an angle, therefore not used	X
		Lawrencezomus	Armas, 2014	X	X	X		X
		Luisarmasius	Reddell and Cokendolpher, 1995	X	X	X
		Mahezomus	Harvey, 2001				no outline (no male known)
		Mayazomus	Reddell and Cokendolpher, 1995	X	X	X
		†Mesozomus	Müller, Dunlop, Kotthoff, Hammel & Harms, 2019				Distorted flagellum
		Naderiore	Pinto-da-Rocha, Andrade and Moreno-González, 2016	X	X	X		X
		Nahual	Monjaraz-Ruedas, Prendini and Francke, 2019	X		X		X
		Neozomus	Reddell and Cokendolpher, 1995	X	X	X
		Notozomus	Harvey, 1992	X	X	X
		Oculozomus	Reddell and Cokendolpher, 1995	X	X	X
		Olmecazomus	Monjaraz-Ruedas, Prendini and Francke, 2019	X	X	X		X
		†Onychothelyphonus	Pierce, 1950
		Orientzomus	Cokendolpher and Tsurusaki, 1994	X	X	X
		Ovozomus	Harvey, 2001	X	X	X
		Pacal	Reddell and Cokendolpher, 1995	X	X	X
		Piaroa	Villarreal, Giupponi and Tourinho, 2008	X	X	X
		Pinero	Teruel, 2018	X	X	X		X
		Reddellzomus	Armas, 2002	X	X	X
		Rowlandius	Reddell and Cokendolpher, 1995	X	X	X
		Schizomus	Cook, 1899	X	X	X
		Schizophyxia	Monjaraz-Ruedas, Prendini and Francke, 2019	X	X	X		X
		Secozomus	Harvey, 2001				no outline (no male known)
		Siguanesiotes	Teruel, 2018	X	X	X	Taxonomy disputed over this name; see Armas (2018)	X
		Sotanostenochrus	Reddell and Cokendolpher, 1991	X	X	X
		Stenochrus	Chamberlin, 1922	X	X	X
		Stenoschizomus	González-Sponga, 1997	X		X
		Stewartpeckius	Reddell and Cokendolpher, 1995	X	X	X
		Surazomus	Reddell and Cokendolpher, 1995	X	X	X
		Tayos	Reddell and Cokendolpher, 1995	X	X
		Trithyreus	Kraepelin, 1899	X	X	X
		Troglocubazomus	Teruel, 2003	X	X	X
		Troglostenochrus	Monjaraz-Ruedas, Prendini and Francke, 2019	X	X	X
		Wayuuzomus	Armas and Colmenares, 2006	X	X	X
		Zomus	Reddell and Cokendolpher, 1995				no outline (no male known)
	Megaschizominae
		Gravelyzomus	Kulkarni, 2012				no outline (no male known)
		Megaschizomus	Lawrence, 1969	X	X	X
Protoschizomidae
		Agastoschizomus	Rowland, 1971	X	X	X
		Protoschizomus	Rowland, 1975	X	X	X
		75		64	62	62
		total genera		total with outline	total in dorsal analysis	total in lateral analysis
