## Supplemental File 13 for "Tales of schizomid tails: patterns in schizomid flagellum shape from elliptical Fourier analysis"

### Sheet: Sheet1
DORSAL		dorsal				lateral
		sum of variances		centroid of medians		sum of variances		centroid of medians
Category 1	Category 2	Wilcoxon test statistic	P-value (Bonferroni corrected)	Wilcoxon test statistic	P-value (Bonferroni corrected)	Wilcoxon test statistic	P-value (Bonferroni corrected)	Wilcoxon test statistic	P-value (Bonferroni corrected)
Afrotropics	Indomalayan	7141	2.54163	5901	0.416814	7399	6.92346e-08	4204	1
Afrotropics	Australasia	6176	0.061143	5710	1	9250	4.4363e-24	8845	2.9719e-20
Afrotropics	Nearctic	3251	0.000290177	2842	2.02774e-06	5818	0.686612	7458	1.61608e-06
Afrotropics	Neotropics	2725	4.10527e-07	2898	4.23707e-06	3621	0.0113486	3561	0.220477
Afrotropics	MTZ	6402	0.00924205	5098	1	9849	3.35465e-31	9698	1.23589e-26
Indomalayan	Australasia	3456	0.0024353	4308	1	9161	4.23048e-23	9596	5.96066e-27
Indomalayan	Nearctic	2181	8.5606e-11	2747	5.57532e-07	4416	1	7824	2.03116e-08
Indomalayan	Neotropics	320	4.24955e-29	2985	1.28361e-05	491	4.79845e-27	4395	1
Indomalayan	MTZ	3927	0.141433	3925	0.129813	9916	4.69545e-32	9942	1.01123e-30
Australasia	Nearctic	2894	4.02097e-06	2671	1.91116e-07	3276	0.0279062	5521	1
Australasia	Neotropics	156	3.88072e-31	2403	3.35247e-09	0	3.84322e-33	50	8.1302e-33
Australasia	MTZ	5481	1	4132	0.510546	9364	2.30573e-25	8992	1.71024e-15
Nearctic	Neotropics	6262	0.0308036	6484	0.00433757	3289	0.000438387	1901	1.10729e-10
Nearctic	MTZ	7317	2.26821e-07	7251	5.73204e-07	7305	2.6908e-07	6334	0.00365597
Neotropics	MTZ	9482	9.96194e-27	7598	3.29968e-09	10000	3.84322e-33	9997	8.89287e-33
Cuba	Puerto Rico	6698	0.000320005	8026	1.28754e-12	10000	1.70309e-33	10000	1.70309e-33
Cuba	Hispaniola	9998	2.72079e-33	8720	1.36413e-14	6762	0.000167719	7797	8.31935e-11
Cuba	Jamaica	6596	0.000965446	6572	0.00122808	10000	2.48689e-33	9964	7.31608e-33
Cuba	Trinidad & Tobago	3907	0.0741248	6370	0.00788929	9019	7.15154e-22	8860	3.45559e-20
Puerto Rico	Hispaniola	6600	0.000890465	3842	0.0459763	208	8.01602e-31	176	3.16273e-31
Puerto Rico	Jamaica	4672	1	3733	0.0192201	2292	3.25028e-10	2219	9.51794e-11
Puerto Rico	Trinidad & Tobago	2718	2.02388e-07	3686	0.0124814	1295	8.10954e-19	2769	4.21973e-07
Hispaniola	Jamaica	2896	2.73897e-06	4486	1	8939	6.2587e-21	9127	6.46356e-23
Hispaniola	Trinidad & Tobago	3100	3.2291e-05	4474	1	6636	0.000614581	8366	1.74173e-15
Jamaica	Trinidad & Tobago	3663	0.010507	5068	1	1664	2.98466e-15	6011	0.133553
Antillostenochrus	Cubazomus	9331	1.06496e-25	9083	5.73953e-23	9439	6.17223e-27	8461	8.22922e-17
Antillostenochrus	Rowlandius	0	7.6821e-34	503	1.32789e-27	32	2.00293e-33	469	5.27241e-28
Cubazomus	Rowlandius	0	7.4204e-34	0	7.4271e-34	0	7.46404e-34	0	7.46699e-34
